# Herpes-like viral elements and universal subtelomeric ribosomal RNA genes in a chromosome-scale thraustochytrid genome assembly

**DOI:** 10.1101/2023.06.15.545109

**Authors:** Jackie L. Collier, Joshua S. Rest, Lucie Gallot-Lavallée, Erik Lavington, Alan Kuo, Jerry Jenkins, Chris Plott, Jasmyn Pangilinan, Chris Daum, Igor V. Grigoriev, Gina V. Filloramo, Anna M. G. Novák Vanclová, John M. Archibald

**Author notes:** these authors contributed equally (Jackie L. Collier, Joshua S. Rest).

## Abstract

We used long-read sequencing to produce a telomere-to-telomere genome assembly for the heterotrophic stramenopile protist *Aurantiochytrium limacinum* MYA-1381. Its ∼62 Mbp nuclear genome comprises 26 linear chromosomes with a novel configuration: subtelomeric rDNAs are interspersed with long repeated sequence elements denoted as LOng REpeated - TElomere And Rdna Spacers (LORE-TEARS). These repeats may play a role in chromosome end maintenance. A ∼300 Kbp circular herpesvirus-like genomic element is present at a high copy number. A 269 Kbp related virus-like element was found to reside between two complete sets of rRNA and LORE-TEAR sequences on one end of chromosome 15, indicating recent recombination between the viral and nuclear genome. Our data reveal new types of giant endogenous viral elements originating from herpes-like viruses and existing as either ‘stand-alone’ or integrated elements.
