## Additional File 2 for "Herpes-like viral elements and universal subtelomeric ribosomal RNA genes in a chromosome-scale thraustochytrid genome assembly"

### Sheet: Table S1
Nanopore assembly by Canu											For all scaffolds, ‘gappedBases’ = no and ‘class’ = contig.
Overall statistics											‘Repeat’ = ‘sugestRepeat’; ‘Circ’ = suggestCircular; ‘tel1’ = telomere on left end; '18S1' = 18S rRNA gene on left end; ‘tel2’ = telomere on right end; '18S2' = 18S rRNA gene on right end.
number of contigs:				62
combined length (Mb):				63.7069
mean read length:				7124.43
avg contig length (Kb):				1154.96
ContigID	name	length	reads	coverage	Repeat	Circ	tel1	18S1	tel2	18S2	JGI DNA reads	JGI RNA reads	GC Content
Contigs representing 26 chromosomes plus CE1											Average fold coverage
tig00000318	Chr1	4048816	4593	8.082	no	no	yes	yes	no	yes	27.9478	10.6394	0.45267
tig00000010	Chr2	3924457	4390	7.969	no	no	yes	yes	yes	yes	28.0807	9.5778	0.45053
tig00000011	Chr3	3895780	4345	7.945	no	no	yes	yes	yes	yes	28.1054	8.2284	0.44914
tig00000016	Chr4	3262625	3535	7.719	no	no	yes	yes	yes	yes	29.062	10.5076	0.45167
tig00000322	Chr5	3131899	3457	7.863	no	no	no	yes	yes	yes	28.1242	9.7574	0.45038
tig00000021	Chr6	2947285	3366	8.136	no	no	yes	yes	yes	yes	27.857	9.6625	0.454
tig00000031	Chr7	2876395	3111	7.705	no	no	yes	yes	yes	yes	28.1104	8.5625	0.4543
tig00000023	Chr8	2858649	3238	8.069	no	no	yes	yes	yes	yes	27.941	9.6102	0.4528
tig00004062	Chr9	2781528	3070	7.863	no	no	no	yes	no	yes	27.8828	10.7005	0.45118
tig00000034	Chr10	2650943	3068	8.245	no	no	yes	yes	yes	yes	28.455	8.5425	0.44871
tig00000041	Chr11	2625337	2867	7.78	no	no	no	yes	yes	yes	27.7756	10.0767	0.45124
tig00000045	Chr12	2504720	2683	7.631	no	no	yes	yes	yes	yes	27.8902	9.9802	0.4531
tig00004067	Chr13	2355860	2553	7.72	no	no	yes	yes	yes	yes	28.0362	10.2291	0.45066
tig00004065	Chr14	2316064	2576	7.924	no	no	yes	yes	yes	yes	28.085	12.0923	0.45154
tig00004069	Chr15	2074165	2245	7.711	no	no	yes	yes	yes	yes	28.398	6.6795	0.44552
tig00000074	Chr16	1914077	1973	7.343	no	no	no	yes	yes	yes	28.055	9.7704	0.45087
tig00004074	Chr17	1860679	2056	7.872	no	no	yes	yes	yes	yes	28.4701	10.0958	0.44874
tig00000324	Chr18	1745821	1823	7.439	no	no	no	yes	no	yes	27.4515	15.6319	0.45702
tig00004071	Chr19	1743991	1835	7.496	no	no	yes	yes	yes	yes	28.2479	10.1766	0.45324
tig00000088	Chr20	1664545	1703	7.289	no	no	yes	yes	yes	yes	28.2652	8.5856	0.45247
tig00004075	Chr21	1577651	1712	7.731	no	no	no	no	yes	yes	27.8156	7.5997	0.45339
tig00000077	Chr22	1501436	1547	7.34	no	no	no	yes	yes	yes	28.1971	8.8019	0.45269
tig00004085	Chr23	1470135	1599	7.748	no	no	no	yes	yes	yes	27.6929	8.2005	0.44424
tig00000101	Chr24	1442306	1445	7.137	no	no	no	yes	yes	yes	27.6584	8.6153	0.44858
tig00000106	Chr25	1215929	1269	7.435	no	no	no	yes	yes	yes	28.778	8.3214	0.4468
tig00000329	Chr26	1023130	984	6.852	no	no	yes	yes	yes	yes	27.5813	6.8244	0.44561
SUM		61414223
tig00000136	CE1	357306	3475	69.28	no	yes	no	no	no	no	163.233	9.0144	0.45987
SUM		61771529
Contigs representing mitochondrial genome
tig00000152		143170	461	22.94	no	no	no	no	no	no
tig00000156		59612	12	1.434	no	no	no	no	no	no
tig00000161		44371	35	5.619	no	no	no	no	no	no
tig00000168		42397	8	1.344	no	no	no	no	no	no
tig00000154		40852	19	3.313	no	no	no	no	no	no
Misassembled chromosome ends and other fragments
tig00004077	missing end of chr22?	229488	198	6.147	no	no	no	no	yes	yes
tig00000187		65173	51	5.575	no	no	no	no	no	yes
tig00000330		62213	123	14.08	yes	no	no	no	yes	yes
tig00004083		61057	106	12.37	no	no	no	no	yes	yes
tig00000008		61007	71	8.291	no	no	no	no	yes	yes
tig00000323		60725	36	4.223	yes	no	no	yes	no	no
tig00004079		59437	52	6.233	no	no	no	no	yes	yes
tig00004082		58077	43	5.275	no	no	yes	yes	no	no
tig00000003		57763	69	8.51	no	no	yes	yes	no	no
tig00000326		55578	28	3.589	no	no	yes	yes	no	no
tig00000076		50649	50	7.033	no	no	no	yes	no	no
tig00004060		41865	27	4.594	no	no	no	no	yes	yes
tig00000033		33657	21	4.445	no	no	yes	yes	no	no
tig00000321		69082	25	2.578	yes	no	no	yes	no	no
tig00000327		62626	17	1.934	yes	no	no	yes	no	no
tig00000194		39992	9	1.603	no	no	no	no	no	no
Note: 14 'contigs' covered by only a single sequencing read are excluded; these are likely technical artifacts.

### Sheet: Table S2
454 assembly by Newbler
Overall statistics
number of scaffolds:			181
combined length (Mb):			60.9263
read coverage depth:			31.25
Scaffold N50			10
Scaffold L50 (Mbp)			2.46
ContigID	length			name/notes
Scaffolds representing 26 chromosomes plus CE1
scaffold_1	5475023			Chr1,Chr2,Chr20
scaffold_2	3753785			Chr3
scaffold_3	3122311			Chr5
scaffold_4	2841127			Chr6
scaffold_6	2835646			Chr8
scaffold_5	2814764			Chr7
scaffold_7	2741465			Chr9,Chr23
scaffold_8	2629990			Chr11
scaffold_9	2582348			Chr10
scaffold_10	2464029			Chr12
scaffold_11	2263139			Chr13
scaffold_12	1948966			Chr4
scaffold_13	1896097			Chr16
scaffold_14	1826475			Chr17
scaffold_16	1774987			Chr15
scaffold_15	1769663			Chr14
scaffold_17	1726821			Chr19
scaffold_18	1658263			Chr4,Chr18,Chr9
scaffold_19	1548623			Chr21
scaffold_20	1468049			Chr22
scaffold_21	1417697			Chr20
scaffold_22	1386365			Chr24
scaffold_23	1306913			Chr2,Chr23
scaffold_24	796004			Chr1
scaffold_25	790046			Chr4
scaffold_27	724645			Chr2
scaffold_26	722940			Chr25,Chr26
scaffold_28	696895			Chr26
scaffold_29	527537			Chr18
scaffold_30	502923			Chr14
scaffold_31	359881			Chr25
scaffold_33	324426			Chr18
scaffold_32	316026			Chr9
scaffold_34	297369			CE1
scaffold_35	295699			Chr15
scaffold_36	288784			Chr23
scaffold_37	179083			Chr26
scaffold_38	147851			Chr1
SUM	60222655	SUM w/o CE1	59925286
Scaffolds not aligned by Mauve to Nanopore assembly
scaffold_42	54174
scaffold_39	49860
scaffold_41	34104
scaffold_46	28400
scaffold_44	26946
scaffold_43	23399
scaffold_45	19845
scaffold_49	14822
scaffold_50	14607
scaffold_48	14277
scaffold_47	13860
scaffold_51	10251
scaffold_57	9450
scaffold_54	8844
scaffold_56	8083
scaffold_60	7959
scaffold_59	7924
scaffold_52	7471
scaffold_62	7161
scaffold_53	6790
scaffold_68	6616
scaffold_58	6514
scaffold_55	6488
scaffold_61	4496
scaffold_63	4283
scaffold_64	4223
scaffold_65	4209
scaffold_66	4172
scaffold_67	4165
scaffold_69	3926
scaffold_70	3905
scaffold_71	3888
scaffold_72	3699
scaffold_73	3629
scaffold_74	3549
scaffold_75	3510
scaffold_76	3444
scaffold_77	3437
scaffold_78	3338
scaffold_79	3316
scaffold_80	3304
scaffold_81	3280
scaffold_82	3155
scaffold_83	3124
scaffold_84	3121
scaffold_85	3075
scaffold_86	3075
scaffold_87	3022
scaffold_88	3007
scaffold_89	3007
scaffold_90	3003
scaffold_91	2984
scaffold_92	2972
scaffold_93	2890
scaffold_94	2865
scaffold_95	2861
scaffold_96	2858
scaffold_97	2745
scaffold_98	2729
scaffold_99	2707
scaffold_100	2695
scaffold_101	2680
scaffold_102	2662
scaffold_103	2623
scaffold_104	2571
scaffold_105	2564
scaffold_107	2548
scaffold_106	2545
scaffold_108	2544
scaffold_109	2543
scaffold_110	2541
scaffold_111	2539
scaffold_112	2522
scaffold_113	2520
scaffold_114	2512
scaffold_115	2493
scaffold_116	2493
scaffold_117	2487
scaffold_118	2463
scaffold_120	2447
scaffold_119	2445
scaffold_121	2443
scaffold_122	2439
scaffold_123	2434
scaffold_124	2424
scaffold_125	2408
scaffold_126	2403
scaffold_127	2391
scaffold_128	2391
scaffold_129	2390
scaffold_130	2389
scaffold_131	2379
scaffold_132	2363
scaffold_133	2357
scaffold_134	2352
scaffold_135	2348
scaffold_136	2339
scaffold_137	2334
scaffold_138	2333
scaffold_139	2305
scaffold_141	2303
scaffold_140	2301
scaffold_142	2278
scaffold_143	2274
scaffold_144	2264
scaffold_145	2251
scaffold_146	2251
scaffold_147	2247
scaffold_148	2246
scaffold_149	2236
scaffold_150	2233
scaffold_151	2231
scaffold_152	2218
scaffold_153	2218
scaffold_154	2216
scaffold_155	2202
scaffold_156	2194
scaffold_157	2179
scaffold_158	2168
scaffold_159	2168
scaffold_160	2152
scaffold_161	2136
scaffold_162	2135
scaffold_163	2135
scaffold_164	2115
scaffold_165	2106
scaffold_166	2091
scaffold_167	2077
scaffold_168	2072
scaffold_169	2068
scaffold_170	2065
scaffold_171	2052
scaffold_172	2052
scaffold_173	2040
scaffold_174	2036
scaffold_175	2034
scaffold_176	2031
scaffold_177	2020
scaffold_178	2019
scaffold_179	2009
scaffold_181	2006
scaffold_180	2004
scaffold_182	2002
SUM	60926267

### Sheet: Table S6
G-quadruplexes detected within 28S rDNA genes
28s rDNA tig and location	28s rDNA strand	location of G-quadreplex within rDNA gene
tig00000010_3910436-3914130	+	2238
tig00000010_8856-12535	-	2232
tig00000011_125741-129412	-	2229
tig00000011_3881816-3885508	+	2235
tig00000011_43857-47544	-	2238
tig00000011_8503-12183	-	2235
tig00000011_88198-91916	-	2231
tig00000016_3246005-3249702	+	2236
tig00000016_56636-60353	-	2232
tig00000016_8240-11914	-	2232
tig00000016_91727-95407	-	2238
tig00000021_2894616-2898328	+	2229
tig00000021_2935005-2938681	+	2237
tig00000021_40339-44014	-	2227
tig00000021_8502-12208	-	2237
tig00000023_2845430-2849116	+	2237
tig00000023_56673-60366	-	2238
tig00000023_9795-13474	-	2241
tig00000031_10371-14059	-	2235
tig00000031_2832765-2836436	+	2228
tig00000031_2862783-2866455	+	none detected
tig00000034_15738-19443	-	2233
tig00000034_2603754-2607425	+	2234
tig00000034_2638594-2642284	+	2240
tig00000041_22782-26483	-	2228
tig00000041_2612513-2616191	+	2231
tig00000045_2492438-2496120	+	2234
tig00000045_8830-12511	-	2234
tig00000074_1893084-1896763	+	2237
tig00000074_4-3629	-	2202.33
tig00000077_1450475-1454159	+	2232
tig00000077_1488129-1491821	+	2239
tig00000088_1652284-1655976	+	2239
tig00000088_23006-26488	-	2027
tig00000088_33562-37241	-	2238
tig00000088_72615-76290	-	2233
tig00000101_1429808-1433487	+	2233
tig00000101_36340-40017	-	2233
tig00000101_6408-10067	-	2224
tig00000106_1148123-1151793	+	2231
tig00000106_1186590-1190263	+	2231
tig00000106_43737-47412	-	2237
tig00000106_78291-81998	-	2233
tig00000106_8957-12646	-	2238
tig00000318_107482-111170	-	2234
tig00000318_11884-15580	-	2235
tig00000318_4011685-4015353	+	2230
tig00000318_48155-51834	-	2227
tig00000318_83488-87378	-	2314
tig00000322_3118264-3121955	+	2237
tig00000322_39560-43242	-	2234
tig00000324_15978-19675	-	2239
tig00000324_1697920-1701614	+	2235
tig00000324_1732697-1736408	+	2234
tig00000329_1009812-1013452	+	2237
tig00000329_9886-13555	-	2227
tig00004062_20468-24156	-	2234
tig00004065_14077-17754	-	2234
tig00004065_2294211-2297902	+	2235
tig00004067_20116-23793	-	2238
tig00004067_2336808-2340491	+	2226
tig00004067_58217-61897	-	2237
tig00004069_2060451-2064137	+	2237
tig00004069_307875-311572	-	2240
tig00004069_9615-13309	-	2242
tig00004071_11320-15000	-	2236
tig00004071_1731880-1735565	+	2237
tig00004074_1847456-1851144	+	2238
tig00004074_9470-13159	-	2239
tig00004075_1558328-1562001	+	2233
tig00004085_13383-17059	-	2233
tig00004085_1415973-1419682	+	2236.33
tig00004085_1456189-1459870	+	2230

### Sheet: Table S7
protein (CE1)	protein (Chr 15)	Percent Identity, CE1 vs Chr15 (BLASTp)	Annotation	top BLAST hit to nr (excluding Hondaea) (CE1) Accession	top BLAST hit to nr (excluding Hondaea) (CE1) description	evalue: top BLAST hit to nr (excluding Hondaea) (CE1)	score: top BLAST hit to nr (excluding Hondaea) (CE1)	top BLAST hit to nr (excluding Hondaea) (Chr15) Accession	top BLAST hit to nr (excluding Hondaea) (Chr15) description	evalue: top BLAST hit to nr (excluding Hondea) (Chr15)	score: top BLAST hit to nr (excluding Hondea) (Chr15)	top mirusvirus blast hit (CE1) ID	evalue CE1 against mirusviruses	score CE1 againt mirusviruses	top mirusvirus blast hit (Chr15) ID	evalue Chr15 against mirusviruses	score Chr15 againt mirusviruses	HMM model	HMMsearches CE1 evalue (only performed for the structural proteins)	HMMsearches Chr15 evalue (only performed for the structural proteins)	*alternative gene model CE1	*alternative gene model Chr15
113265	135915	52.875	DNApol	KAF9763618	DNA polymerase delta catalytic subunit [Nosema granulosis]	1.11e-95	335	EWC46541	DNA polymerase delta catalytic subunit [Drechslerella stenobrocha 248]	2.07e-93	335	603040	2.08e-79	280	585960	2.96e-75	269
12987	86100	50.273		GFR48714	hypothetical protein Agub_g10671 [Astrephomene gubernaculifera]	1.9e-57	190	POM59559	Inosine triphosphate pyrophosphatase [Phytophthora palmivora var. palmivora]	1.25e-74	232
13011	41351	48.299
13021	41291	51.832		RMG24170	hypothetical protein D6732_24030 [Euryarchaeota archaeon]	2.06e-16	85.1	UTU09486	putative dNMP kinase [Caulobacter phage BL47]	3.03e-14	78.6
13023	41353	30.62
13031	41381	43.709
13054	41394	41.164		WP_249754880	sulfatase-like hydrolase/transferase [Algibacter sp. L4_22]	1.74e-79	271	WP_159017804	arylsulfatase [Algibacter sp. L3A6]	2.15e-86	286
13064	13240	37.37
13092	41324	32.832
13100	120609	38.227	Triplex 2												452979	2.32e-05	44.3	03_Triplex_Capsid_Protein_2.hmm	0.0004	0.073
135798	41339	45.941		MBV1922163	RICIN domain-containing protein [Pseudomonadales bacterium]	6.52e-38	162	MBV1922163	RICIN domain-containing protein [Pseudomonadales bacterium]	1.69e-27	129
135855	13241	28.879
135867	41319	29.054
135896	41303	37.455
142947	13230	33.175
142950	54991	38.434	DNA topoisomerase	XP_013015950	DNA topoisomerase II [Schizosaccharomyces octosporus yFS286]	6.46e-148	494	GAY05775	Hypothetical protein PINS_013581 [Pythium insidiosum]	0	584	563561	1.67e-139	451	454021	1.91e-166	518
142953	13239	29.29	potential dUTPase	WP_002698739	deoxyuridine 5'-triphosphate nucleotidohydrolase family [Microscilla marina]	3.59e-07	64.7	XP_004366361	dUTP diphosphatase [Cavenderia fasciculata]	1.27e-40	159				533391	4.51e-23	92
142954	13215	35.795		KAI2503236	High choriolytic enzyme 1-like [Fragilaria crotonensis]	4.73e-26	116	XP_035483872	low choriolytic enzyme [Scophthalmus maximus]	1.3e-39	151
142965	13193	44.089	Triplex 1									415058	3.37e-05	43.9				02_Triplex_Capsid_Protein_1.hmm	1.8e-06	_
142974	13162	34.752
151770	13196	42.005
151777	41299	35.38	putative primase/polymerase	OHT08410	hypothetical protein TRFO_23091 [Tritrichomonas foetus]	1.75e-10	75.1					535273	2.91e-10	60.5	594144	3.87e-10	59.7
151787	13208	30.639
151801	13171	42.088
151814	13179	56.897	HK97 Capsid Maturation Protease									534650	1.8e-07	48.9	534650	8.27e-05	39.7	06_Capsid_Maturation_Protease.hmm	0.00037	0.036
151818	41354	29.114	Serine-threonine protein kinase	WP_097654992	serine/threonine protein kinase [Candidatus Chloroploca asiatica]	7.68e-09	71.2	AGE48433	serine/threonine-protein kinase [Paramecium bursaria Chlorella virus AN69C]	8.72e-08	66.2	598789	6.87e-05	44.7	474599	1.29e-08	54.7
151865	13228	31.034
151876	41331	29.845
41146	13210	33.333		OBZ09075	hypothetical protein A8L34_23315 [Bacillus sp. FJAT-27264]	1.61e-22	114								485753	8.11e-05	42
41162	41336	49.558		CBJ33597	conserved unknown protein [Ectocarpus siliculosus]	1.17e-07	61.2	KAG5181964	FirrV-1-A34, partial [Tribonema minus]	5.38e-08	61.2
41172	13169	42.408		QIG59944	hypothetical protein [Dishui Lake phycodnavirus 4]	1.01e-13	77.4	MAT63608	hypothetical protein [Dehalococcoidia bacterium]	4.24e-12	72.8	452990	2.56e-06	45.1	468093	1.23e-07	48.5
41178	41310	58.07	terminase	MAJ82084	hypothetical protein [Legionellales bacterium]	4.02e-76	263	MAT62914	hypothetical protein [Dehalococcoidia bacterium]	1.66e-68	247	591560	6.83e-93	296	591560	3.92e-80	267
41180	41350	39.516	Holliday junction resolvase									491960	8.77e-13	63.5	491960	2.74e-06	43.5
41196	13227	30.042
41209	13236	47.709		MCA9459135	PD-(D/E)XK nuclease family protein [Nanoarchaeota archaeon]	4.85e-06	61.2	NBT47304	hypothetical protein [Actinomycetia bacterium]	8.01e-08	67.4
41229	13211	47.158		TWU19790	Arylsulfatase [Planctomycetes bacterium Poly21]	1.52e-93	308	WP_235293755	sulfatase-like hydrolase/transferase [Portibacter lacus]	1.4e-94	311
41248	13195	24.03
41262	13205	62.245
48830	41322	40.875	MCP (HK97 fold)	MBE35349	hypothetical protein [Opitutaceae bacterium]	2.14e-20	110	MBE35349	hypothetical protein [Opitutaceae bacterium]	1.6e-15	95.1	534003	9.67e-18	85.5	482543	1.57e-18	88.6	01_MCP.hmm	1.2e-30	4.7e-32
48835	13203	27.536
50525*	86120	45.926		OQS04719	hypothetical protein THRCLA_03061 [Thraustotheca clavata]	5.36e-43	162	OQS05002	U5 small nuclear ribonucleoprotein component [Thraustotheca clavata]	1.64e-34	139
51216*	86110	65	TATA-box binding protein	CAF1392758	unnamed protein product [Rotaria sordida]	5.7e-19	89	MCD6226248	TATA-box-binding protein [Candidatus Aenigmarchaeota archaeon]	1.39e-18	89.7	421718	1.08e-17	75.9	429876	4.85e-15	69.3				>jgi|Aurli1|161694|jac_1_e_gw1.34.17.1 MVETCVPITYERTNHVISIRFRARKSLEQLFRRIRAGKYSPKKFSAITLKISNPRATAILFSTGTATVMGCTSYYGALNVLIYLKRLLEIDFVHVMLTNIVAKFSIADMYESIDIEAFRDKYRQFCSYNPTVFPSCSFKMTDSNIKINIFASGKIVLAGPKSDRDIRETIEFIMKRFDTVFKRKQINGNIS*
53495	66751	62.745		WP_249405151	13725 Bacteria hypothetical protein [Stenotrophomonas sp. CFBP 13725]	1.27e-43	161	NOR72236	hypothetical protein [Methylomarinum sp.]	4.77e-22	96.7	454324	1.08e-08	49.7	454324	2.96e-05	38.9
55414*	50311*	59.223	RNA polymerase Rpb1	XP_001713319	DNA-directed RNA polymerase II largest chain [Guillardia theta]	3.1e-17	87.4	CAA0812729	nuclear RNA polymerase A1 [Striga hermonthica]	7.71e-18	89.4	601376	1.13e-20	84.7	585958	7.9e-23	90.5				>jgi|Aurli1|161734|jac_1_estExt_fgenesh1_pg.C_340115 MNEKWNIVLSSCCCISTEKELSDALNRFRTELQENQLLFLNNDDITRALDQLSCVHKRRRSNTKYTLSQYTTSITNNKAWPIVDQNFKKLLLLRSHIIECFHAQVSIRLFTDCINRFYLARERSLISPHDMVGVVAAQSISERFTQSTLNSFHLAGSQKSAAQQGIKRITEIFDASKKLQLPFLSPIKARNPDKLLHKTFESISIEYGIKWEPLPSETDQTKKKMSSWLIYFTLESREKYDFYFKNNSDYLPKWVEKTNITFDHTSNTVYIRTRGKSSPDIAHETLHRLLKLQIGGIKNATEYDSETQTLYFQPRTSIVASFGKTMDLTPLFEATDYELDLSKLRS…	>jgi|Aurli1|13200|gm1.13200_g METKFSLKGKWSIDSFLLSLQNRELLEEALQQCREELSGKQLLFLRPVTLSLKRKRVHEEFLKNIKPPSITILEYLQCILQTLKESDQFVEITNIFCKQVLLASRILQCFDAQISLTEFKSTIDAIVSQYEKSLIAPGEMVGVIAAQSISERFTQSTLNTFHLSGSQESAAQRGINRIVEILNVSKRIGMPYLRPVAALRGDKLIGRTLAVLSESYGIVYERNECGYCPWVIFFKLDSQFDYNTYIKPNLYRLPDKLHRTFLEDLGELRIYSHKDASLNDVKMLQSELSSLHFSGVKRATMYNAEDEVLYFEPGTNCLENFGPHFQLDDLLEASDYQVNLLTLQSNDSRFMLHLVGIEATRNYLLNEIK…
58941*	53892*	62.309	RNA polymerase Rpb1	AYW34873	RNA polymerase II largest subunit, partial [Endogone pisiformis]	3.13e-86	286	ABM26985	RNA polymerase II largest subunit, partial [Trichophyton rubrum]	6.72e-88	300	421477	2.53e-82	276	421477	3.74e-87	290				>jgi|Aurli1|151826|estExt_Genemark1.C_340074 MQPTTTYIDRVEFAPLSKQEILTTVSKVLVDIPSTTVTFGLNGTLHDLRMGAIFNLKCATCDKGPRECPGHFGHTELCVPILNPNYIKTILTLVLREFCMGCHRAGKKRCMCKKPMYLRMTSHTNACARVGTCPSATSEPDEKVDSPRPLKKRRLTRKDDDNGSEPKVKSKLKSKPNKPSAKPKTRTKPKPKAAHSSTLIESLLYDTSRRTGVKLAFRDPHTNEPINLRSVYDFVAAIPREEYLRIFPHFKQFENLADVVFIHVLPILPITARYPNSTNNVWYSNSLTQLYANVIKKNIQLKNALSQPNLHRGILDEYVLELQDAVNVLYDVKNTSRSLRPKVAEAGGIRQLVD…	>jgi|Aurli1|13231|gm1.13231_g MVMNIEDKEIGRVVFQPTSNVEIASSISKVIVDVASPTVIFKNNNTLHDLRFGAFLNMPCGTCKKSSRDCPGHFGHCVLIRPVVNPMFIKPLLTMILKTFCGKCGKADCKEKHFYYKLSKVRKQHPLRSSVRSAKKRRKLSEDHQGQEEEGEELMDNILANAMKRAGLKFYFKRTVPDENGNEIIVSSFEVYQFIASIPKDTYMQVLDNKVFESYRDLADAVFIENLPILPITVRFPNVSKGTWYPSHITSLYSTILKKNAQLRNAIERKLHSGLIEEYHHELQDAVNILFDIKNTTQSLRVKTSDAGGLRQMIDRKKGIVRGNLMGKRVEFSARSVLSGDPKLGLNEVGLPISICKNLTVPRVVNVYN…
59456	86178	49.388	Peptidase S8	KZN49714	H33;Pseudoalteromonas luteoviolacea H33-S Bacteria hypothetical protein N476_18150 [Pseudoalteromonas luteoviolacea]	1.51e-62	214	WP_104800123	S8 family peptidase [Limnohabitans sp. TS-CS-82]	2.29e-67	228	485753	1.31e-06		485753	2.29e-09	56.6
86017	49713	55	Superfamily 2 helicase protein	CAD7631942	unnamed protein product, partial [Medioppia subpectinata]	5.38e-62	225	KAH3759633	chromatin-remodeling complex ATPase chain [Pelomyxa schiedti]	8.45e-64	232	584077	1.09e-69	231	562551	7.63e-71	233
142960*	13184	38.54	portal protein		_	_	_														>jgi|Aurli1|135866|estExt_fgenesh1_pg.C_340101 MTGANMFASALGIGVSTDTRTFYFDQATFREVKRFLHTNPSAVNCHNLLERFVVRSLVLKGAKRIFSDYIKQFYIPFFRNVLEMMLAAGWCPYVIRKVTFHNRQTGKRERILAPIAIPVDHCKWFLEANTRTHEFKMHCESHDSTRRVPGVRYISLRDMGALANNFVMHSPLIALLNEFRYVESIKRFTIQAEFVRSNPTVYLERAKDAGGELSAVNQATFPGGIAPGADPNGAAMTPARAVNNAGYEDAELPTRVANFERASTDMLSNVNFHNDQMQDFADHQNSTYHQLGLNYLPQYMNSLYVIPPGMTLAAKPDVPQSRVDQIALERNLSSKIMQAIGIPEAIFGANFG…
	151905							KFH67315	hypothetical protein MVEG_06049 [Podila verticillata NRRL 6337]	8.65e-68	245				547085	2.86e-34	133
	13138							XP_014152813	serine/threonine protein kinase [Sphaeroforma arctica JP610]	2.67e-46	193				482505	1.95e-09	58.5
	13139
	62366							WP_015482176	metallophosphatase domain-containing protein [Polaribacter sp. MED152]	7.94e-45	158				533169	3.73e-05	42.7
	41284
	41285
	86136
	13144							KAH9256617	hypothetical protein BASA81_005121 [Batrachochytrium salamandrivorans]	7.06e-23	117
	13146							MBR2215526	hypothetical protein [Selenomonadaceae bacterium]	2.69e-19	92.8
	86162							VDD92052	unnamed protein product [Enterobius vermicularis]	5.72e-16	84
	13150
	41292														477075	1.72e-11	56.2
	135907
	41295
	142983
	41297
	41298
	13160
	13161
	54339							WP_146581466	arylsulfatase [Rhodopirellula pilleata]	8.43e-86	278				591013	1.15e-13	70.5
	13165
	41305
	13167
	13168		protein kinase					AGE56284	serine/threonine-protein kinase [Paramecium bursaria Chlorella virus]	1.44e-08	67.8				598803	2.19e-09	57
	41307		3'-5' exonuclease domain family					MBO7146296	3'-5' exonuclease [Lentisphaeria bacterium]	2.66e-19	92				553181	2.63e-12	63.2
	13172
	13173
	13174
	41311
	13177
	13178
	41313
	41314
	13181
	41315
	135910
	13183
	13185
	41320
	51129							XP_008859477	Arginase, putative [Entamoeba nuttalli P19]	1.69e-33	131
	13192
	13197							MBM29232	hypothetical protein [Halieaceae bacterium]	2.63e-19	107				452914	2.52e-36	148
	48853
	41334
	13207
	41341							CAZ97603	Sulfatase, family S1-15 [Zobellia galactanivorans]	9.13e-85	281
	41342
	41343
	41345		Thymidylate synthase					XP_008191570	PREDICTED: thymidylate synthase [Tribolium castaneum]	8.87e-106	322				478487	1.92e-81	246
	86109		ribonucleoside-diphosphate reductase subunit alpha					NIK74474	ribonucleoside-diphosphate reductase alpha chain [Thermonema lapsum]	0	763				414987	0	662
	86106							MBT3201607	hypothetical protein [Phycisphaerales bacterium]	6.31e-23	97.8				482561	5.4e-05	39.7
	13219														552387	4.18e-88	251
	86153		ribonucleotide-diphosphate reductase subunit beta					MBN8702306	ribonucleotide-diphosphate reductase subunit beta [Bacteroidetes bacterium]	3.19e-98	303				547691	1.18e-95	287
	41349
	41352
	41357
	48855							CAG8780239	15211_t:CDS:2 [Dentiscutata erythropus]	2.09e-07	60.5
	13234
	13235
	41363
	13242							PRP84125	putative multiple ankyrin repeats single kh domain protein [Planoprotostelium	1.9e-11	80.1				547660	5.95e-06	47.8
	67944							CAD7231421	unnamed protein product [Cyprideis torosa]	8.52e-22	96.3
	13244
	13245
	13246		possible sugar-phosphate nucleotidyltransferase					OUV29437	hypothetical protein CBC48_11830 [bacterium TMED88]	2.41e-13	75.1				551148	3.78e-24	92.8
	13247
	13248
	13249														538342	4.08e-18	74.7
	151917
	13251
	41374
	13253
	13254
	41377
	13256
	13257
	13258
	13259							KOB74199	Uncharacterized protein OBRU01_09287, partial [Operophtera brumata]	2.1e-27	115
	13261
	41383
	13263														547817	3.76e-05	45.8
	41384
	41385
	13266
	13267
	13268
	13269
	13271
	13272
	13273
	13274
	41393							XP_014161713	hypothetical protein SARC_00068 [Sphaeroforma arctica JP610]	5.91e-59	209				547973	1.21e-49	169
	86165							KAG7313913	hypothetical protein KOW79_022409 [Hemibagrus wyckioides]	5.89e-13	74.3
	142988
	50168		dynamin domain					CAD7963226	unnamed protein product [Amoebophrya sp. A25]	2.94e-14	78.6				598700	2.85e-08	48.5
	53170		DUF4116 domain-containing protein					WP_042239785	DUF4116 domain-containing protein [Neochlamydia sp. S13]	1.88e-16	86.3				482194	1.09e-17	77
	41397							CAE8605907	unnamed protein product [Polarella glacialis]	2.11e-13	87.4
	13281
	86123							KAF7750068	hypothetical protein DSO57_011015 [Entomophthora muscae]	9.32e-55	192
	41401
	13283
	41403
	13285
	13286
12964			protein kinase									547817	1.02e-06	45.4
151771
41138
48797
41140
151775
142931
12971
12972
41143
41145
142932
151780
41149				KGO77890	Fps/Fes/Fer/CIP4 homology [Penicillium italicum]	2.33e-12	84
142933
142934
12984			putative ankyrin	PRP76287	putative ankyrin [Planoprotostelium fungivorum]	2.08e-07	65.1					547660	1.25e-07	52
41154
12986
12988
135801
142935
12991
142936
85988				KAI2501005	Snf7 [Fragilaria crotonensis]	3.47e-26	112
151792				MCF8135479	hypothetical protein [Synechococcus lacustris]	8.73e-09	67.4
41163
142937
56755			Peptidase S8	RKP19110	subtilisin-like protein, partial [Rozella allomycis CSF55]	2.92e-45	163					485753	8.11e-05	42
41166				MBM7809277	subtilisin family serine protease [Saccharothrix algeriensis]	2.38e-27	127
12999
13000
41170
142939
41174
13006
151804
13008
142940
135820
41181
41182
41183
48809
142943
13020
13022
13024
13025
135830
48811
135833			ankyrin repeat	NPB04589	hypothetical protein [Thermotogae bacterium]	4.1e-10	72.4					533169	3.73e-05	42.7
13030
41199
48812
41201
142946
41203
142948*																					>jgi|Aurli1|151826|estExt_Genemark1.C_340074 MQPTTTYIDRVEFAPLSKQEILTTVSKVLVDIPSTTVTFGLNGTLHDLRMGAIFNLKCATCDKGPRECPGHFGHTELCVPILNPNYIKTILTLVLREFCMGCHRAGKKRCMCKKPMYLRMTSHTNACARVGTCPSATSEPDEKVDSPRPLKKRRLTRKDDDNGSEPKVKSKLKSKPNKPSAKPKTRTKPKPKAAHSSTLIESLLYDTSRRTGVKLAFRDPHTNEPINLRSVYDFVAAIPREEYLRIFPHFKQFENLADVVFIHVLPILPITARYPNSTNNVWYSNSLTQLYANVIKKNIQLKNALSQPNLHRGILDEYVLELQDAVNVLYDVKNTSRSLRPKVAEAGGIRQLVD…
48815*			RNA polymerase Rpb1	AEH95284	RNA polymerase II largest subunit, partial [Guillardia theta]	1.55e-08	60.5					477075	1.72e-11	56.2							>jgi|Aurli1|151826|estExt_Genemark1.C_340074 MQPTTTYIDRVEFAPLSKQEILTTVSKVLVDIPSTTVTFGLNGTLHDLRMGAIFNLKCATCDKGPRECPGHFGHTELCVPILNPNYIKTILTLVLREFCMGCHRAGKKRCMCKKPMYLRMTSHTNACARVGTCPSATSEPDEKVDSPRPLKKRRLTRKDDDNGSEPKVKSKLKSKPNKPSAKPKTRTKPKPKAAHSSTLIESLLYDTSRRTGVKLAFRDPHTNEPINLRSVYDFVAAIPREEYLRIFPHFKQFENLADVVFIHVLPILPITARYPNSTNNVWYSNSLTQLYANVIKKNIQLKNALSQPNLHRGILDEYVLELQDAVNVLYDVKNTSRSLRPKVAEAGGIRQLVD…
135839			plasmid-partitioning protein RepA
13040				4RV1_A	hypothetical protein GUITHDRAFT_116414 [Guillardia theta CCMP2712]	3.82e-06	65.1
13041
13044
13046
13047
41213
151837			heliorhodopsin	WP_159077017	heliorhodopsin HeR [Halococcoides cellulosivorans]	1.12e-15	87.4					591013	1.15e-13	70.5
13050				WP_150393165	Fic family protein [Schleiferilactobacillus harbinensis]	4.21e-06	57.8
41215
48818
135849
13055
151842			glycosyl hydrolase family 27	KAH9247345	hypothetical protein BASA81_015062 [Batrachochytrium salamandrivorans]	2.2e-21	112
13057
13058
13059
13060
142952
41223			Alpha-galactosidase	KAH9247345	hypothetical protein BASA81_015062 [Batrachochytrium salamandrivorans]	6.28e-19	104
151852
86033				NCS91816	peptidase S8 [Candidatus Altiarchaeum hamiconexum]	4.69e-15	73.9
86035				NCS91816	peptidase S8 [Candidatus Altiarchaeum hamiconexum]	7.11e-16	75.9
151855
151856
13074
48825
41235
48826
142962
86003*				WP_235767396	hypothetical protein [Planktothrix agardhii]	3.91e-09	64.7														>jgi|Aurli1|113309|estExt_Genewise1Plus.C_340086 MYVFALIVGLLSLVRESDAEATSEAFYFGSSTLTAYDRSDGDYFGSSVGTTVQHAIIGAPRESDGAGAAYVFSRSDMRNAWDGGYKIESIEGFTGLGTSIATDGQSAVIGLEGGVASYFDDGDGTFELEQSIAASDIGADASAGFGFDVALEDRSLLVVSERQSVDRHVYAFSWDTSANRWNTSPTLLKFGSGNSSGLAENIHVAVSNGRVLVSFYDSKTAAVVFSYDSTTLAWAAQRVDLPDKTAGFSVTLYDNPSAASGHAIGFDGDYFAVGLPTLSYVVVYRWDTQNWIVNSLLETPFKGEQSFGQAVSLSDNWLVIGAPQASNGDGFPVGKTYLFTRDTGAESWTR…
13082				MBQ7310602	hypothetical protein [Alistipes sp.]	1.51e-07	60.5
13083
151866
41243			Peptidase S8
13088
142964
13091
48833
85998			Histone H3	KHJ85982	core histone H2A/H2B/H3/H4 [Oesophagostomum dentatum]	8.29e-89	264					552387	4.18e-88	251
41256
142969
135886				MBV1908633	pre-peptidase C-terminal domain-containing protein [Kangiellaceae bacterium]	1.11e-10	78.2
13104				WP_235293755	sulfatase-like hydrolase/transferase [Portibacter lacus]	7.78e-100	324
13105
48838
13107
41261
41263
135891
41265				XP_023201646	uncharacterized protein LOC111610858 [Xiphophorus maculatus]	1.29e-08	73.2
41266			Alpha-galactosidase fused with a Herpes virus major outer envelope glycoprotein (BLLF1)	KAH9247345	hypothetical protein BASA81_015062 [Batrachochytrium salamandrivorans]	1.58e-23	118
41267
41268				MCI8774257	Rpn family recombination-promoting nuclease/putative transposase [Lachnospiraceae bacterium]	4.38e-14	83.2
135897
13122				MAJ82070	hypothetical protein [Legionellales bacterium]	1.39e-06	56.6					538342	4.08e-18	74.7
48843
13124
41274				MBV1922163	RICIN domain-containing protein [Pseudomonadales bacterium]	1.78e-28	134
120601
13128
13129
135901
13131
41278
41279
151902
48845
48848			protein kinase									547817	3.76e-05	45.8
